# Evolution of the CRISPR-Cas9 defence system in *Mycoplasma gallisepticum* following colonization of a novel bird host

**DOI:** 10.1101/2023.03.14.532377

**Authors:** Thomas Ipoutcha, Iason Tsarmpopoulos, Géraldine Gourgues, Vincent Baby, Paul Dubos, Geoffrey E. Hill, Yonathan Arfi, Carole Lartigue, Patricia Thebault, Camille Bonneaud, Pascal Sirand-Pugnet

## Abstract

CRISPR-Cas systems are bacterial defences that target bacteriophages and mobile genetic elements. How these defences evolve in novel host environments remains, however, unknown. We studied the evolution of the CRISPR-Cas system in *Mycoplasma gallisepticum*, a bacterial pathogen of poultry that jumped into a passerine host ∼30 years ago. Over the decade following the host shift, all isolates displayed a functional CRISPR-Cas system were found not only to harbour completely new sets of spacers, but the DNA protospacer adjacent motif (PAM) recognised by the main effector MgCas9 was also different. These changes in CRISPR-Cas diversity and specificity are consistent with a change in the community of phages and mobile elements infecting *M. gallisepticum* as it colonised the novel host. In the years following the host shift, we also detected a gradual rise in isolates displaying non-functional MgCas9. After 12 years, all circulating isolates harboured inactive forms only. This loss of CRISPR-Cas function comes at a time when the passerine host is known to have evolved widespread resistance, which in turn drove the evolution of increasing *M. gallisepticum* virulence through antagonistic coevolution. Such striking concordance in the rise of inactivated forms of CRISPR-Cas and the evolution of host resistance suggests that inactivation of the CRISPR-Cas system was necessary for enabling adaptive bacterial responses to host-driven selection. We highlight the need to consider both host and pathogen selection pressures on bacteria for understanding the evolution of CRISPR-Cas systems and the key factors driving the emergence of a pathogenic bacterium in a novel host.

**Data summary:** The authors confirm all supporting data and protocols have been provided within the article or through supplementary data files available in the online version of this article. GenBank accession numbers of all publicly available *M. gallisepticum* genomes are listed in Table S3. Sequences of the CRISPR locus of other strains are also provided in Table S3.

**Impact statement:** Mycoplasma are minimal bacteria involved in many diseases affecting humans and a wide diversity of animals. In this paper, we report the evolution of the Type II CRISPR-Cas system of the bird pathogen, *Mycoplasma gallisepticum*, following an host jump from its original poultry host into its novel house finch host in the early 90’s. Instances in which bacterial pathogens have been documented to jump into and subsequently adapt to a new host are rare, and the well documented case of *M. gallisepticum* is a unique model to evaluate the effect of any dramatic host environmental change on bacterial CRISPR-Cas defence systems. First, we performed in silico analyses on an extended set of 98 *M. gallisepticum* genomes to better understand the evolution of the CRISPR-Cas9 system in the novel finch host. We documented several evolutionary events leading to the drastic divergence of spacer sets present in poultry and house finch arrays, as well as the progressive inactivation of the CRISPR-Cas system after 12 years in the novel finch host. Second, using in vitro and in vivo assays, we demonstrated that the evolution of the MgCas9 PI domain, involved in the protospacer adjacent motif (PAM) recognition has led to a major change in the defence system, with a modification of the recognized PAM in the novel host. Such radical change in the CRISPR-Cas defence system of *M. gallisepticum* may have implications for the its rapid adaptation to its novel host. Together, our results highlight the need to consider not only the host-driven selection pressures a bacterium experiences, but also the complex interplay between phages and defence systems for better understanding the key factors driving the emergence of a pathogenic bacterium in a novel host.
