## Supplemental Table S1 for "Evolution of the CRISPR-Cas9 defence system in *Mycoplasma gallisepticum* following colonization of a novel bird host"

### Sheet: Feuil1
Table S1. List of oligonucleotides used in this work.
ID	Lab Name	Sequence (5'-3')	Template used	Purposes
A1	BBpet28ovsgRNA_F	GAGCATTTATGCTCTGGCTTTTTCCGGCTGCTAACAAAGCC	pET28_MgalCA06Cas9	construction pET28_sgRNA
A2	BBpet28ovsgRNA_R	AGTTGACCCAACGTCGCCGGCCCTATAGTGAGTCGTAT
A3	sgRNA_ovciblePAMpet28_F	GGGCCGGCGACGTTGGGTCAACTGTTTTAGCACTGTACAATACTTG	pET28_MgalCA06Cas9
A4	sgRNA_ovciblePAMpet28_R	GGCTTTGTTAGCAGCCGGAAAAAGCCAGAGCATAAATGCTC
B5	BBpet28ovCasS6_F	GGATTTGGATAAAATTGCTAAATAACCGGCTGCTAACAAAGCC	pET28_MgalCA06Cas9	construction pET28_MgalS6Cas9
B6	BBPET28_OVCASS6_R	CTGGTTTAGATTTAATAGAATTATTCATGTATATCTCCTTCTTAAAG
B7	CAS9S6_OVBBPET28_R	GGCTTTGTTAGCAGCCGGTTATTTAGCAATTTTATCCAAATCC	gDNA Mgal
B8	CAS9S6_OVBBPET28_F	CTTTAAGAAGGAGATATACATGAATAATTCTATTAAATCTAAACCAG
C9	PUC-Dir_F	GCCAGGGTTTTCCCAGTCACGA	Plasmid library	PAM library validation and cleavge experiment
C10	TK113	AAATTCTAAACGCTAAAGAGGAAGAGG
C11	JKYS921.1	GTCTCGTGGGCTCGGAGATGTGTATAAGAGACAGTAAACGCTAAAGAGGAAGAGG	In vitro cleavage
C12	JKYS812	TCGTCGGCAGCGTCAGATGTGTATAAGAGACAGCGGCGACGTTGGGTC
C13	TK-117	CGGCATTCCTGCTGAACCGCTCTTCCGATCT
C14	phosphorylated TK-111	p-GATCGGAAGAGCGGTTCAGCAGGAATGCCG
C15	Tk-117+tail	TCGTCGGCAGCGTCAGATGTGTATAAGAGACAGCGGCATTCCTGCTGAACCGCTCTTCCGATC
C16	pUC-dir_R	GAGCGGATAACAATTTCACACAGG
D17	Q5Motif1_F	ATAAAAATGTCCTCTTCCTCTTTAGCG	pTZ57-7nlibrary	Construction pTZ57-Motif1
D18	Q5MOTIF2_F	AAGAGAATGTCCTCTTCCTCTTTAGCG		Construction pTZ57-Motif2
D19	Q5MOTIF3_F	GTTTTAGTGTCCTCTTCCTCTTTAGCG		Construction pTZ57-Motif3
D20	Q5SITEDIRECTEDMUT_R	AGTTGACCCAACGTCGCCGG		Construction pTZ57-Motif1/2/3
E21	Mgall-ori3	GATCGGATCCCGATGAAACCTGTCCATTAC	gDNA Mgal	Construction pMGAL
E22	Mgall-ori4	ATGCGGATCCGATACGTTACCTTGACCATC
E23	Spacer3F	CCGGGACTCAAAAACGTCTTTGTTCGTCGTTTAA	Primers hybridation	Construction pMGAL-spacer
E24	Spacer3R	GGCCTTAAACGACGAACAAAGACGTTTTTGAGTC
E25	MotifDR_GA_TI_F	CGTCGTTTAAGTTTTATCACTGTACAATACTTGTGTAAGC	pMGAL-Spacer	Construction pMGAL-spacer-DR
E26	MotifDR_GA_TI_R	ACAGTGCTAAAACTTAAACGACGAACAAAGACG
E27	Motif1CCA06_GA_TI_F	CGTCGTTTAATTGACTGCACTGTACAATACTTGTGTAAGC		Construction pMGAL-spacer-CA06-3
E28	Motif1CCA06_GA_TI_R	ACAGTGCAGTCAATTAAACGACGAACAAAGACG
E29	Motif2CCA06_GA_TI_F	CGTCGTTTAAAAGAGTGCACTGTACAATACTTGTGTAAGC		Construction pMGAL-spacer-CA06-4
E30	Motif2CCA06_GA_TI_R	ACAGTGCACTCTTTTAAACGACGAACAAAGACG
E31	Motif3S6_GA_TI_F	CGTCGTTTAAACAATCACACTGTACAATACTTGTGTAAGC		Construction pMGAL-spacer-S6-1
E32	Motif3S6_GA_TI_R	ACAGTGTGATTGTTTAAACGACGAACAAAGACG
E33	Motif4S6++_GA_TI_F	CGTCGTTTAAACAATTGCACTGTACAATACTTGTGTAAGC		Construction pMGAL-spacer-S6-2
E34	Motif4S6++_GA_TI_R	ACAGTGCAATTGTTTAAACGACGAACAAAGACG
F35	SgRNA_Univ_F1_TI	GATCGGAATTCGGCCGGCCATGCATTGCGGCCGCCTCCAGCAGAATTAAAAGTTAGTGAACAAG	sgRNA cassette	Construction of pTI1.0
F36	SgRNA_Univ_R1_TI	TAAGCTAACTCCTCTAAGAGGAGACATAGATTTATATTTCCTTTCTCTATTAAGTAGTG
F37	SgRNA_Univ_F2_TI	ATCTATGTCTCCTCTTAGAGGAGTTAGCTTAGTTTTAGCACTGTACAATACTTGTG
F38	SgRNA_Univ_R2_TI	CGATCGAATTCGTTAACACGCGTGACATAACAAATAAAAAGCCAGAGC
F39	Mgal03670_target_F_TI	TTGAATGCTAATTGCATGAAGT	Target gallisepticum	Construction of pTI1.1
F40	Mgal03670_target_R_TI	TTCATGCAATTAGCATTCAATT
