## Supplemental Table S2 for "Evolution of the CRISPR-Cas9 defence system in *Mycoplasma gallisepticum* following colonization of a novel bird host"

### Sheet: Feuil1
Table S2. list of plasmids used in this work.
Name	From
pTZ57-7nlibrary	Gasiunas 2020
pET28_MgalCA06Cas9 (pET28ID116)	Gasiunas 2020
pET28_MgalS6Cas9	This study
pET28_sgRNA	This study
pTZ57-Motif1	This study
pTZ57-Motif2	This study
pTZ57-Motif3	This study
pMGAL	This study
pMGAL-Spacer-DR	This study
pMGAL-Spacer-S6-1	This study
pMGAL-Spacer-S6-2	This study
pMGAL-Spacer-CA06-3	This study
pMGAL-Spacer-CA06-4	This study
pTI1.0	This study
pTi1.1	This study
