## Supplemental Table S3 for "Evolution of the CRISPR-Cas9 defence system in *Mycoplasma gallisepticum* following colonization of a novel bird host"

### Sheet: Table S1
Table S3. List of M. gallisepticum isolates for which we included the CRISPR-Cas sequences in this study.
house finch isolates used this study (N=79)
Strain ID	Year of sampling	Hosts	Site of sampling	GenBank accession number*	CRISPR locus statut
VA94_2	1994	House finch	USA (Virginia)	PP955792	complete
AL95_1	1995	House finch	USA (Alabama)	PP955793	complete
AL95_2	1995	House finch	USA (Alabama)	PP955796	complete
AL95_3	1995	House finch	USA (Alabama)	PP955797	complete
AL95_4	1995	House finch	USA (Alabama)	PP955798	complete
GA95_1	1995	House finch	USA (Georgia)	PP955799	complete
PA95_1	1995	House finch	USA (Pennsylvannia)	PP955794	complete
TN95_1	1995	House finch	USA (Tennessee)	PP955795	complete
MO96_1	1996	House finch	USA (Missouri)	PP955801	complete
OH96_1	1996	House finch	USA (Ohio)	PP955800	complete
Spinus_tristis_SC97	1997	American goldfinch	USA (South Carolina)	PP955802	complete
TX97_1	1997	House finch	USA (Texas)	PP955803	complete
MD98_1	1998	House finch	USA (Maryland)	PP955805	complete
TX98_1	1998	House finch	USA (Texas)	PP955804	inactivated Cas9 form V1
AL99_1	1999	House finch	USA (Alabama)	PP955806	complete
AL99_2	1999	House finch	USA (Alabama)	PP955807	complete
AL99_3	1999	House finch	USA (Alabama)	PP955808	complete
AL99_4	1999	House finch	USA (Alabama)	PP955809	complete
AL99_5	1999	House finch	USA (Alabama)	PP955810	complete
AL00_1	2000	House finch	USA (Alabama)	PP955811	complete
AL00_2	2000	House finch	USA (Alabama)	PP955812	complete
AL01_1	2001	House finch	USA (Alabama)	PP955813	complete
AL01_2	2001	House finch	USA (Alabama)	PP955814	complete
AL01_3	2001	House finch	USA (Alabama)	PP955815	inactivated Cas9 form V2
AL01_4	2001	House finch	USA (Alabama)	PP955816	inactivated Cas9 form V2
AL01_5	2001	House finch	USA (Alabama)	PP955817	complete
AL01_6	2001	House finch	USA (Alabama)	PP955818	complete
AL01_7	2001	House finch	USA (Alabama)	PP955819	complete
AL01_8	2001	House finch	USA (Alabama)	PP955820	complete
AL01_9	2001	House finch	USA (Alabama)	PP955822	inactivated Cas9 form V2
AL01_10	2001	House finch	USA (Alabama)	PP955821	inactivated Cas9 form V2
AL02_1	2002	House finch	USA (Alabama)	PP955823	complete
AL02_2	2002	House finch	USA (Alabama)	PP955824	complete
AL02_3	2002	House finch	USA (Alabama)	PP955825	complete
AL02_4	2002	House finch	USA (Alabama)	PP955827	complete
AL02_5	2002	House finch	USA (Alabama)	PP955828	complete
AL02_6	2002	House finch	USA (Alabama)	PP955829	complete
AL02_7	2002	House finch	USA (Alabama)	PP955826	complete
AL02_8	2002	House finch	USA (Alabama)	PP955830	complete
AL03_1	2003	House finch	USA (Alabama)	PP955831	complete
AL03_2	2003	House finch	USA (Alabama)	PP955832	inactivated Cas9 form V3
AL03_3	2003	House finch	USA (Alabama)	PP955833	complete
AL03_4	2003	House finch	USA (Alabama)	PP955834	complete
AL04_1	2004	House finch	USA (Alabama)	PP955835	complete
AL07_1	2007	House finch	USA (Alabama)	PP955836	deleted locus
AL07_2	2007	House finch	USA (Alabama)	PP955837	deleted locus
AL07_3	2007	House finch	USA (Alabama)	PP955838	deleted locus
AL09_1	2009	House finch	USA (Alabama)	PP955839	inactivated Cas9 form V2
AL11_1	2011	House finch	USA (Alabama)	PP955840	inactivated Cas9 form V3
AL11_2	2011	House finch	USA (Alabama)	PP955841	inactivated Cas9 form V3
AL11_3	2011	House finch	USA (Alabama)	PP955842	inactivated Cas9 form V3
AL11_4	2011	House finch	USA (Alabama)	PP955843	inactivated Cas9 form V3
AL11_5	2011	House finch	USA (Alabama)	PP955844	inactivated Cas9 form V3
AL11_6	2011	House finch	USA (Alabama)	PP955845	inactivated Cas9 form V3
AL11_7	2011	House finch	USA (Alabama)	PP955846	inactivated Cas9 form V3
AL11_8	2011	House finch	USA (Alabama)	PP955847	inactivated Cas9 form V3
AL11_9	2011	House finch	USA (Alabama)	PP955848	inactivated Cas9 form V3
AL11_10	2011	House finch	USA (Alabama)	PP955849	inactivated Cas9 form V3
AL11_11	2011	House finch	USA (Alabama)	PP955850	inactivated Cas9 form V3
AL12_1	2012	House finch	USA (Alabama)	PP955851	inactivated Cas9 form V3
AL12_2	2012	House finch	USA (Alabama)	PP955852	inactivated Cas9 form V3
AL12_3	2012	House finch	USA (Alabama)	PP955853	inactivated Cas9 form V3
AL12_4	2012	House finch	USA (Alabama)	PP955854	inactivated Cas9 form V3
AL12_5	2012	House finch	USA (Alabama)	PP955855	inactivated Cas9 form V3
AL12_6	2012	House finch	USA (Alabama)	PP955856	inactivated Cas9 form V3
AL12_7	2012	House finch	USA (Alabama)	PP955857	inactivated Cas9 form V3
AL12_8	2012	House finch	USA (Alabama)	PP955858	inactivated Cas9 form V3
AL13_1	2013	House finch	USA (Alabama)	PP955859	inactivated Cas9 form V3
AL13_2	2013	House finch	USA (Alabama)	PP955860	inactivated Cas9 form V3
AL13_3	2013	House finch	USA (Alabama)	PP955861	inactivated Cas9 form V3
AL13_4	2013	House finch	USA (Alabama)	PP955862	inactivated Cas9 form V3
AL13_5	2013	House finch	USA (Alabama)	PP955864	inactivated Cas9 form V3
AL13_6	2013	House finch	USA (Alabama)	PP955863	inactivated Cas9 form V3
AL14_1	2014	House finch	USA (Alabama)	PP955865	inactivated Cas9 form V3
AL15_1	2015	House finch	USA (Alabama)	PP955866	inactivated Cas9 form V2
AL15_2	2015	House finch	USA (Alabama)	PP955867	deleted locus
AL15_3	2015	House finch	USA (Alabama)	PP955868	inactivated Cas9 form V3
AL15_4	2015	House finch	USA (Alabama)	PP955869	inactivated Cas9 form V2
AL15_5	2015	House finch	USA (Alabama)	PP955870	inactivated Cas9 form V3
HF genomes available in GenBank (N=8)
VA94_7994-1-7P	1994	House finch	USA (Virginia)	NC_018406.1	complete
NC95_13295-2-2P	1995	House finch	USA (North Carolina)	NC_018407.1	complete
NC96_1596-4-2P	1996	House finch	USA (North Carolina)	NC_018408.1	complete
NY01_2001.047-5-1P	2001	House finch	USA (New York)	NC_018409.1	complete
WI01_2001.043-13-2P	2001	House finch	USA (Wisconsin)	NC_018410.1	complete
CA06_2006.052-5-2P	2006	House finch	USA (California)	NC_018412.1	complete
NC06_2006.080-5-2P	2006	House finch	USA (North Carolina)	NC_018411.1	deleted locus
NC08_2008.031-4-3P	2008	House finch	USA (North Carolina)	NC_018413.1	deleted locus
Poultry genomes available in GenBank (N=19)
S6	1958	chicken	NA	NC_023030.2	complete
KUVMG001	2019	chicken	South Korea	NZ_CP070622.1	complete
F (vaccine strain)	1950s	chicken	USA	NC_017503.1	complete
NCTC10115	1900/1967	chicken	NA	NZ_LS991952.1	complete
6/85 (vaccine srain)	1992	chicken-Vaccine	ND (Company)	NZ_CP044224.1	complete
mx-4	ND	chicken-Vaccine	ND	NZ_CP044226.1	complete
f99 lab strain	1989	chicken-Vaccine	ND	NZ_CP028146.1	complete
ATCC19610	ND	chicken	ND	GCA_000428645.1	complete
R (high)	ND	chicken	ND	NC_017502.1	complete
R (low)	ND	chicken	ND	NC_004829.2	complete
ts-11 (vaccine strain)	1990	chicken-Vaccine	Australia	NZ_CP044225.1	complete
K6372	2008	chicken	USA (Georgia)	GCA_001676505.1	complete
K6356	2008	chicken	USA (Georgia)	GCA_001676495.1	complete
K6112B	2007	chicken	USA (Georgia)	GCA_001676525.1	complete
K6216D	2008	chicken	USA (Georgia)	GCA_001683675.1	complete
K6208B	2007	chicken	USA (Georgia)	GCA_001705745.1	complete
K5322C	2007	chicken	USA (Georgia)	GCA_001676515.1	complete
K2966	1985	chicken	Australia	GCA_001676575.1	complete
K6222B	2008	chicken	USA (Georgia)	GCA_001683635.1	complete
*for all house finch isolates used in this study, accession number correspond to the sequence of the CRISPR locus
