## Supplemental Table S7 for "Evolution of the CRISPR-Cas9 defence system in *Mycoplasma gallisepticum* following colonization of a novel bird host"

### Sheet: Feuil1
Table S7. Genes encoding putative defence systems in M. gallisepticum strains
	Strains	S8 family	CRISPR-Cas	IetA/S	RM 1	RM 2		Strains	S8 family	CRISPR-Cas	IetA/S	RM 1	RM 2
Poultry	S6	*	1	1	1	1	HF	CA06	1	1	1	0	0
	Rlow / Rhigh	*	1	1	1	*		NC06_2006.081	0	0	1	0	0
	F	*	1	1	1	0		NC08_2008.031	0	0	1	0	0
	NTCC10105	1	1	1	1	0		NC95_13295-2	1	1	1	0	*
	Mx4	1	1	1	0	1i		NY01_2001.047	1	1	1	0	0
	f99	*	1	1	1	0		NC96_1596-4	1	1	1	0	0
	685	0	1	1	0	0		WI01_2001.043	1	1	1	0	0
	ts-11	*	1	1	0	0		VA94_7994	1	1	1	0	0
	K6356	*	1	1	0	0		Strains from our study with Cas genes	1	1 or *	1	0	0
	KUVMG	0	1	1	0	0		Strains from our study without Cas genes	0	0	1	0	0
1 = Present
0 = Absent
* = Inactivated by mutation
i = DNA region is inverted
